# The ENCODE Imputation Challenge: A critical assessment of methods for cross-cell type imputation of epigenomic profiles

**DOI:** 10.1101/2022.07.30.502157

**Authors:** Jacob Schreiber, Carles Boix, Jin wook Lee, Hongyang Li, Yuanfang Guan, Chun-Chieh Chang, Jen-Chien Chang, Alex Hawkins-Hooker, Bernhard Schölkopf, Gabriele Schweikert, Mateo Rojas Carulla, Arif Canakoglu, Francesco Guzzo, Luca Nanni, Marco Masseroli, Mark James Carman, Pietro Pinoli, Chenyang Hong, Kevin Y. Yip, Jeffrey P. Spence, Sanjit Singh Batra, Yun S. Song, Shaun Mahony, Zheng Zhang, Wuwei Tan, Yang Shen, Yuanfei Sun, Minyi Shi, Jessika Adrian, Richard Sandstrom, Nina Farrell, Jessica Halow, Kristen Lee, Lixia Jiang, Xinqiong Yang, Charles Epstein, J. Seth Strattan, Michael Snyder, Manolis Kellis, William Stafford Noble, Anshul Kundaje, ENCODE Imputation Challenge Participants

## Abstract

Functional genomics experiments are invaluable for understanding mechanisms of gene regulation. However, comprehensively performing all such experiments, even across a fixed set of sample and assay types, is often infeasible in practice. A promising alternative to performing experiments exhaustively is to, instead, perform a core set of experiments and subsequently use machine learning methods to impute the remaining experiments. However, questions remain as to the quality of the imputations, the best approaches for performing imputations, and even what performance measures meaningfully evaluate performance of such models. In this work, we address these questions by comprehensively analyzing imputations from 23 imputation models submitted to the ENCODE Imputation Challenge. We find that measuring the quality of imputations is significantly more challenging than reported in the literature, and is confounded by three factors: major distributional shifts that arise because of differences in data collection and processing over time, the amount of available data per cell type, and redundancy among performance measures. Our systematic analyses suggest several steps that are necessary, but also simple, for fairly evaluating the performance of such models, as well as promising directions for more robust research in this area.
