## Additional File 1 for "The ENCODE Imputation Challenge: A critical assessment of methods for cross-cell type imputation of epigenomic profiles"

data_type	cell_type_id	mark_id	cell_type	mark/assay	filename	experiment
training_data	C02	M01	adrenal_gland	ATAC-seq	C02M01	ENCSR113MBR
training_data	C20	M01	heart_left_ventricle	ATAC-seq	C20M01	ENCSR851EBF
training_data	C35	M01	omental_fat_pad	ATAC-seq	C35M01	ENCSR788TRR
training_data	C45	M01	testis	ATAC-seq	C45M01	ENCSR210NKB
training_data	C02	M02	adrenal_gland	DNase-seq	C02M02	ENCSR191FOV
training_data	C05	M02	BE2C	DNase-seq	C05M02	ENCSR000EMD
training_data	C06	M02	brain_microvascular_endothelial_cell	DNase-seq	C06M02	ENCSR000ENE
training_data	C07	M02	Caco-2	DNase-seq	C07M02	ENCSR000EMI
training_data	C08	M02	cardiac_fibroblast	DNase-seq	C08M02	ENCSR000ENI
training_data	C11	M02	dermis_microvascular_lymphatic_vessel_endothelial_cell	DNase-seq	C11M02	ENCSR000EOA
training_data	C15	M02	G401	DNase-seq	C15M02	ENCSR269SIA
training_data	C16	M02	GM06990	DNase-seq	C16M02	ENCSR000EMQ
training_data	C17	M02	H1-hESC	DNase-seq	C17M02	ENCSR794OFW
training_data	C18	M02	H9	DNase-seq	C18M02	ENCSR275ICP
training_data	C19	M02	HAP-1	DNase-seq	C19M02	ENCSR620QNS
training_data	C20	M02	heart_left_ventricle	DNase-seq	C20M02	ENCSR070CMW
training_data	C21	M02	hematopoietic_multipotent_progenitor_cell	DNase-seq	C21M02	ENCSR328UMC
training_data	C22	M02	HL-60	DNase-seq	C22M02	ENCSR000ENU
training_data	C23	M02	IMR-90	DNase-seq	C23M02	ENCSR477RTP
training_data	C24	M02	K562	DNase-seq	C24M02	ENCSR921NMD
training_data	C27	M02	mesenchymal_stem_cell	DNase-seq	C27M02	ENCSR731QLJ
training_data	C28	M02	MG63	DNase-seq	C28M02	ENCSR083STA
training_data	C30	M02	NCI-H460	DNase-seq	C30M02	ENCSR000FJH
training_data	C32	M02	neural_stem_progenitor_cell	DNase-seq	C32M02	ENCSR278FVO
training_data	C33	M02	occipital_lobe	DNase-seq	C33M02	ENCSR859CZM
training_data	C35	M02	omental_fat_pad	DNase-seq	C35M02	ENCSR244ZEJ
training_data	C39	M02	SJCRH30	DNase-seq	C39M02	ENCSR700ILE
training_data	C40	M02	SJSA1	DNase-seq	C40M02	ENCSR620WAR
training_data	C41	M02	SK-MEL-5	DNase-seq	C41M02	ENCSR000FEK
training_data	C42	M02	skin_fibroblast	DNase-seq	C42M02	ENCSR184LMY
training_data	C43	M02	skin_of_body	DNase-seq	C43M02	ENCSR092OFK
training_data	C44	M02	T47D	DNase-seq	C44M02	ENCSR000EQB
training_data	C45	M02	testis	DNase-seq	C45M02	ENCSR978QUT
training_data	C46	M02	trophoblast_cell	DNase-seq	C46M02	ENCSR179CDH
training_data	C47	M02	upper_lobe_of_left_lung	DNase-seq	C47M02	ENCSR490JVQ
training_data	C48	M02	urinary_bladder	DNase-seq	C48M02	ENCSR813CKU
training_data	C49	M02	uterus	DNase-seq	C49M02	ENCSR237WJY
training_data	C51	M02	WERI-Rb-1	DNase-seq	C51M02	ENCSR000EQL
training_data	C12	M03	DND-41	H2AFZ	C12M03	ENCSR000AQV
training_data	C17	M03	H1-hESC	H2AFZ	C17M03	ENCSR571IIS
training_data	C18	M03	H9	H2AFZ	C18M03	ENCSR265EDV
training_data	C24	M03	K562	H2AFZ	C24M03	ENCSR000APC
training_data	C25	M03	KMS-11	H2AFZ	C25M03	ENCSR499RMZ
training_data	C31	M03	NCI-H929	H2AFZ	C31M03	ENCSR559IFS
training_data	C34	M03	OCI-LY7	H2AFZ	C34M03	ENCSR331RGM
training_data	C46	M03	trophoblast_cell	H2AFZ	C46M03	ENCSR485OSV
training_data	C23	M04	IMR-90	H2AK5ac	C23M04	ENCSR424ZJH
training_data	C27	M04	mesenchymal_stem_cell	H2AK5ac	C27M04	ENCSR753RYH
training_data	C32	M04	neural_stem_progenitor_cell	H2AK5ac	C32M04	ENCSR732NFR
training_data	C46	M04	trophoblast_cell	H2AK5ac	C46M04	ENCSR427RFW
training_data	C23	M05	IMR-90	H2AK9ac	C23M05	ENCSR038MKB
training_data	C17	M06	H1-hESC	H2BK120ac	C17M06	ENCSR848DUN
training_data	C23	M06	IMR-90	H2BK120ac	C23M06	ENCSR210RXE
training_data	C27	M06	mesenchymal_stem_cell	H2BK120ac	C27M06	ENCSR502IWF
training_data	C32	M06	neural_stem_progenitor_cell	H2BK120ac	C32M06	ENCSR811NNT
training_data	C46	M06	trophoblast_cell	H2BK120ac	C46M06	ENCSR355ZYK
training_data	C17	M07	H1-hESC	H2BK12ac	C17M07	ENCSR364BKW
training_data	C27	M07	mesenchymal_stem_cell	H2BK12ac	C27M07	ENCSR895YWA
training_data	C32	M07	neural_stem_progenitor_cell	H2BK12ac	C32M07	ENCSR940RIU
training_data	C46	M07	trophoblast_cell	H2BK12ac	C46M07	ENCSR634IIF
training_data	C17	M08	H1-hESC	H2BK15ac	C17M08	ENCSR739BZR
training_data	C23	M08	IMR-90	H2BK15ac	C23M08	ENCSR274TJB
training_data	C27	M08	mesenchymal_stem_cell	H2BK15ac	C27M08	ENCSR491CCY
training_data	C17	M09	H1-hESC	H2BK20ac	C17M09	ENCSR462XRE
training_data	C23	M09	IMR-90	H2BK20ac	C23M09	ENCSR054IRX
training_data	C17	M10	H1-hESC	H2BK5ac	C17M10	ENCSR161NON
training_data	C23	M10	IMR-90	H2BK5ac	C23M10	ENCSR248KRU
training_data	C27	M10	mesenchymal_stem_cell	H2BK5ac	C27M10	ENCSR809CVZ
training_data	C32	M10	neural_stem_progenitor_cell	H2BK5ac	C32M10	ENCSR651SVZ
training_data	C31	M11	NCI-H929	H3F3A	C31M11	ENCSR536SZD
training_data	C18	M12	H9	H3K14ac	C18M12	ENCSR440BZV
training_data	C23	M12	IMR-90	H3K14ac	C23M12	ENCSR283STF
training_data	C27	M12	mesenchymal_stem_cell	H3K14ac	C27M12	ENCSR719QMW
training_data	C46	M12	trophoblast_cell	H3K14ac	C46M12	ENCSR499CAZ
training_data	C17	M13	H1-hESC	H3K18ac	C17M13	ENCSR038PFD
training_data	C18	M13	H9	H3K18ac	C18M13	ENCSR294WUR
training_data	C23	M13	IMR-90	H3K18ac	C23M13	ENCSR383CBN
training_data	C32	M13	neural_stem_progenitor_cell	H3K18ac	C32M13	ENCSR182XTG
training_data	C46	M13	trophoblast_cell	H3K18ac	C46M13	ENCSR081JRM
training_data	C23	M14	IMR-90	H3K23ac	C23M14	ENCSR942NME
training_data	C27	M14	mesenchymal_stem_cell	H3K23ac	C27M14	ENCSR734MEM
training_data	C32	M14	neural_stem_progenitor_cell	H3K23ac	C32M14	ENCSR361LIU
training_data	C17	M15	H1-hESC	H3K23me2	C17M15	ENCSR326NQF
training_data	C18	M15	H9	H3K23me2	C18M15	ENCSR063WYJ
training_data	C01	M16	adipose_tissue	H3K27ac	C01M16	ENCSR082SHT
training_data	C02	M16	adrenal_gland	H3K27ac	C02M16	ENCSR177QFY
training_data	C03	M16	adrenal_gland_embryonic	H3K27ac	C03M16	ENCSR847AIA
training_data	C09	M16	CD4-positive_alpha-beta_memory_T_cell	H3K27ac	C09M16	ENCSR724GUS
training_data	C10	M16	chorion	H3K27ac	C10M16	ENCSR499IIR
training_data	C13	M16	endocrine_pancreas	H3K27ac	C13M16	ENCSR324JDC
training_data	C17	M16	H1-hESC	H3K27ac	C17M16	ENCSR880SUY
training_data	C18	M16	H9	H3K27ac	C18M16	ENCSR876RGF
training_data	C20	M16	heart_left_ventricle	H3K27ac	C20M16	ENCSR854OXF
training_data	C23	M16	IMR-90	H3K27ac	C23M16	ENCSR002YRE
training_data	C24	M16	K562	H3K27ac	C24M16	ENCSR000AKP
training_data	C25	M16	KMS-11	H3K27ac	C25M16	ENCSR955IXZ
training_data	C27	M16	mesenchymal_stem_cell	H3K27ac	C27M16	ENCSR013KEC
training_data	C32	M16	neural_stem_progenitor_cell	H3K27ac	C32M16	ENCSR799SRL
training_data	C34	M16	OCI-LY7	H3K27ac	C34M16	ENCSR447ZGY
training_data	C36	M16	peripheral_blood_mononuclear_cell	H3K27ac	C36M16	ENCSR615HXA
training_data	C37	M16	prostate	H3K27ac	C37M16	ENCSR763IDK
training_data	C38	M16	RWPE2	H3K27ac	C38M16	ENCSR987PNT
training_data	C46	M16	trophoblast_cell	H3K27ac	C46M16	ENCSR425PQI
training_data	C47	M16	upper_lobe_of_left_lung	H3K27ac	C47M16	ENCSR738SXD
training_data	C49	M16	uterus	H3K27ac	C49M16	ENCSR249INE
training_data	C50	M16	vagina	H3K27ac	C50M16	ENCSR718BTD
training_data	C03	M17	adrenal_gland_embryonic	H3K27me3	C03M17	ENCSR218BPG
training_data	C04	M17	amnion	H3K27me3	C04M17	ENCSR144NDE
training_data	C07	M17	Caco-2	H3K27me3	C07M17	ENCSR000DQL
training_data	C09	M17	CD4-positive_alpha-beta_memory_T_cell	H3K27me3	C09M17	ENCSR702RZM
training_data	C12	M17	DND-41	H3K27me3	C12M17	ENCSR000ASX
training_data	C13	M17	endocrine_pancreas	H3K27me3	C13M17	ENCSR581UGC
training_data	C17	M17	H1-hESC	H3K27me3	C17M17	ENCSR928HYM
training_data	C18	M17	H9	H3K27me3	C18M17	ENCSR792GCH
training_data	C20	M17	heart_left_ventricle	H3K27me3	C20M17	ENCSR988JLN
training_data	C23	M17	IMR-90	H3K27me3	C23M17	ENCSR431UUY
training_data	C25	M17	KMS-11	H3K27me3	C25M17	ENCSR474VGQ
training_data	C27	M17	mesenchymal_stem_cell	H3K27me3	C27M17	ENCSR832JVP
training_data	C29	M17	myoepithelial_cell_of_mammary_gland	H3K27me3	C29M17	ENCSR517CFV
training_data	C32	M17	neural_stem_progenitor_cell	H3K27me3	C32M17	ENCSR694LBI
training_data	C36	M17	peripheral_blood_mononuclear_cell	H3K27me3	C36M17	ENCSR866UQO
training_data	C46	M17	trophoblast_cell	H3K27me3	C46M17	ENCSR960CWQ
training_data	C02	M18	adrenal_gland	H3K36me3	C02M18	ENCSR857XRG
training_data	C03	M18	adrenal_gland_embryonic	H3K36me3	C03M18	ENCSR760LFY
training_data	C04	M18	amnion	H3K36me3	C04M18	ENCSR786DQB
training_data	C07	M18	Caco-2	H3K36me3	C07M18	ENCSR000DQK
training_data	C09	M18	CD4-positive_alpha-beta_memory_T_cell	H3K36me3	C09M18	ENCSR580WRV
training_data	C10	M18	chorion	H3K36me3	C10M18	ENCSR449FFA
training_data	C12	M18	DND-41	H3K36me3	C12M18	ENCSR000AQX
training_data	C13	M18	endocrine_pancreas	H3K36me3	C13M18	ENCSR372OTD
training_data	C14	M18	ES-I3	H3K36me3	C14M18	ENCSR844DRI
training_data	C16	M18	GM06990	H3K36me3	C16M18	ENCSR000DQT
training_data	C17	M18	H1-hESC	H3K36me3	C17M18	ENCSR925LJZ
training_data	C18	M18	H9	H3K36me3	C18M18	ENCSR324UNL
training_data	C20	M18	heart_left_ventricle	H3K36me3	C20M18	ENCSR500ZGF
training_data	C23	M18	IMR-90	H3K36me3	C23M18	ENCSR437ORF
training_data	C24	M18	K562	H3K36me3	C24M18	ENCSR000DWB
training_data	C25	M18	KMS-11	H3K36me3	C25M18	ENCSR835YBD
training_data	C27	M18	mesenchymal_stem_cell	H3K36me3	C27M18	ENCSR824UNY
training_data	C29	M18	myoepithelial_cell_of_mammary_gland	H3K36me3	C29M18	ENCSR160CPS
training_data	C31	M18	NCI-H929	H3K36me3	C31M18	ENCSR562JTY
training_data	C32	M18	neural_stem_progenitor_cell	H3K36me3	C32M18	ENCSR256ESY
training_data	C34	M18	OCI-LY7	H3K36me3	C34M18	ENCSR243AIS
training_data	C48	M18	urinary_bladder	H3K36me3	C48M18	ENCSR449TNC
training_data	C18	M19	H9	H3K4ac	C18M19	ENCSR230WNU
training_data	C23	M19	IMR-90	H3K4ac	C23M19	ENCSR039ZLS
training_data	C27	M19	mesenchymal_stem_cell	H3K4ac	C27M19	ENCSR902EEI
training_data	C32	M19	neural_stem_progenitor_cell	H3K4ac	C32M19	ENCSR476FBL
training_data	C46	M19	trophoblast_cell	H3K4ac	C46M19	ENCSR354UVU
training_data	C02	M20	adrenal_gland	H3K4me1	C02M20	ENCSR406PCK
training_data	C03	M20	adrenal_gland_embryonic	H3K4me1	C03M20	ENCSR207ZIA
training_data	C04	M20	amnion	H3K4me1	C04M20	ENCSR249AWJ
training_data	C10	M20	chorion	H3K4me1	C10M20	ENCSR244MNY
training_data	C12	M20	DND-41	H3K4me1	C12M20	ENCSR000AQY
training_data	C14	M20	ES-I3	H3K4me1	C14M20	ENCSR730FLZ
training_data	C17	M20	H1-hESC	H3K4me1	C17M20	ENCSR000ANA
training_data	C18	M20	H9	H3K4me1	C18M20	ENCSR276HBK
training_data	C20	M20	heart_left_ventricle	H3K4me1	C20M20	ENCSR438QZN
training_data	C23	M20	IMR-90	H3K4me1	C23M20	ENCSR831JSP
training_data	C24	M20	K562	H3K4me1	C24M20	ENCSR000EWC
training_data	C25	M20	KMS-11	H3K4me1	C25M20	ENCSR976JHS
training_data	C27	M20	mesenchymal_stem_cell	H3K4me1	C27M20	ENCSR065HOR
training_data	C29	M20	myoepithelial_cell_of_mammary_gland	H3K4me1	C29M20	ENCSR813ULW
training_data	C31	M20	NCI-H929	H3K4me1	C31M20	ENCSR011CSR
training_data	C34	M20	OCI-LY7	H3K4me1	C34M20	ENCSR060WGK
training_data	C36	M20	peripheral_blood_mononuclear_cell	H3K4me1	C36M20	ENCSR482QXO
training_data	C46	M20	trophoblast_cell	H3K4me1	C46M20	ENCSR035DUS
training_data	C12	M21	DND-41	H3K4me2	C12M21	ENCSR000AQZ
training_data	C17	M21	H1-hESC	H3K4me2	C17M21	ENCSR322MEI
training_data	C23	M21	IMR-90	H3K4me2	C23M21	ENCSR672XZZ
training_data	C24	M21	K562	H3K4me2	C24M21	ENCSR000AKT
training_data	C27	M21	mesenchymal_stem_cell	H3K4me2	C27M21	ENCSR786GJM
training_data	C31	M21	NCI-H929	H3K4me2	C31M21	ENCSR692HIO
training_data	C32	M21	neural_stem_progenitor_cell	H3K4me2	C32M21	ENCSR486GWT
training_data	C34	M21	OCI-LY7	H3K4me2	C34M21	ENCSR850QKN
training_data	C03	M22	adrenal_gland_embryonic	H3K4me3	C03M22	ENCSR715KGX
training_data	C04	M22	amnion	H3K4me3	C04M22	ENCSR420IOA
training_data	C05	M22	BE2C	H3K4me3	C05M22	ENCSR000DQB
training_data	C06	M22	brain_microvascular_endothelial_cell	H3K4me3	C06M22	ENCSR000DTC
training_data	C07	M22	Caco-2	H3K4me3	C07M22	ENCSR000DQM
training_data	C08	M22	cardiac_fibroblast	H3K4me3	C08M22	ENCSR000DTH
training_data	C09	M22	CD4-positive_alpha-beta_memory_T_cell	H3K4me3	C09M22	ENCSR223APP
training_data	C10	M22	chorion	H3K4me3	C10M22	ENCSR787CAJ
training_data	C12	M22	DND-41	H3K4me3	C12M22	ENCSR564VIX
training_data	C13	M22	endocrine_pancreas	H3K4me3	C13M22	ENCSR957UQS
training_data	C16	M22	GM06990	H3K4me3	C16M22	ENCSR000DQV
training_data	C17	M22	H1-hESC	H3K4me3	C17M22	ENCSR814XPE
training_data	C18	M22	H9	H3K4me3	C18M22	ENCSR043VGU
training_data	C22	M22	HL-60	H3K4me3	C22M22	ENCSR000DUO
training_data	C23	M22	IMR-90	H3K4me3	C23M22	ENCSR087PFU
training_data	C24	M22	K562	H3K4me3	C24M22	ENCSR668LDD
training_data	C25	M22	KMS-11	H3K4me3	C25M22	ENCSR539TKY
training_data	C26	M22	lower_leg_skin	H3K4me3	C26M22	ENCSR432GOP
training_data	C27	M22	mesenchymal_stem_cell	H3K4me3	C27M22	ENCSR501JET
training_data	C29	M22	myoepithelial_cell_of_mammary_gland	H3K4me3	C29M22	ENCSR287YDU
training_data	C31	M22	NCI-H929	H3K4me3	C31M22	ENCSR082NQB
training_data	C32	M22	neural_stem_progenitor_cell	H3K4me3	C32M22	ENCSR956CTX
training_data	C34	M22	OCI-LY7	H3K4me3	C34M22	ENCSR005SXO
training_data	C36	M22	peripheral_blood_mononuclear_cell	H3K4me3	C36M22	ENCSR368YPC
training_data	C37	M22	prostate	H3K4me3	C37M22	ENCSR748RBT
training_data	C46	M22	trophoblast_cell	H3K4me3	C46M22	ENCSR874WOB
training_data	C47	M22	upper_lobe_of_left_lung	H3K4me3	C47M22	ENCSR208WDY
training_data	C48	M22	urinary_bladder	H3K4me3	C48M22	ENCSR632OWD
training_data	C50	M22	vagina	H3K4me3	C50M22	ENCSR258UUX
training_data	C51	M22	WERI-Rb-1	H3K4me3	C51M22	ENCSR000DXU
training_data	C17	M23	H1-hESC	H3K56ac	C17M23	ENCSR768FWX
training_data	C18	M23	H9	H3K56ac	C18M23	ENCSR047TJL
training_data	C23	M23	IMR-90	H3K56ac	C23M23	ENCSR066VKQ
training_data	C17	M24	H1-hESC	H3K79me1	C17M24	ENCSR442DGE
training_data	C18	M24	H9	H3K79me1	C18M24	ENCSR280IFJ
training_data	C23	M24	IMR-90	H3K79me1	C23M24	ENCSR579TJT
training_data	C32	M24	neural_stem_progenitor_cell	H3K79me1	C32M24	ENCSR570POG
training_data	C46	M24	trophoblast_cell	H3K79me1	C46M24	ENCSR213JMO
training_data	C12	M25	DND-41	H3K79me2	C12M25	ENCSR000ARB
training_data	C17	M25	H1-hESC	H3K79me2	C17M25	ENCSR301HRV
training_data	C23	M25	IMR-90	H3K79me2	C23M25	ENCSR713QLX
training_data	C25	M25	KMS-11	H3K79me2	C25M25	ENCSR847UJW
training_data	C34	M25	OCI-LY7	H3K79me2	C34M25	ENCSR347DAG
training_data	C46	M25	trophoblast_cell	H3K79me2	C46M25	ENCSR486PWP
training_data	C12	M26	DND-41	H3K9ac	C12M26	ENCSR000ARY
training_data	C13	M26	endocrine_pancreas	H3K9ac	C13M26	ENCSR061NWO
training_data	C14	M26	ES-I3	H3K9ac	C14M26	ENCSR097ORD
training_data	C17	M26	H1-hESC	H3K9ac	C17M26	ENCSR952GVX
training_data	C18	M26	H9	H3K9ac	C18M26	ENCSR879TAS
training_data	C24	M26	K562	H3K9ac	C24M26	ENCSR000EVZ
training_data	C29	M26	myoepithelial_cell_of_mammary_gland	H3K9ac	C29M26	ENCSR365DWX
training_data	C31	M26	NCI-H929	H3K9ac	C31M26	ENCSR327OGS
training_data	C32	M26	neural_stem_progenitor_cell	H3K9ac	C32M26	ENCSR626UPW
training_data	C36	M26	peripheral_blood_mononuclear_cell	H3K9ac	C36M26	ENCSR969DAF
training_data	C46	M26	trophoblast_cell	H3K9ac	C46M26	ENCSR815DXY
training_data	C23	M27	IMR-90	H3K9me1	C23M27	ENCSR580LZO
training_data	C24	M27	K562	H3K9me1	C24M27	ENCSR000AKW
training_data	C34	M28	OCI-LY7	H3K9me2	C34M28	ENCSR199KHR
training_data	C02	M29	adrenal_gland	H3K9me3	C02M29	ENCSR408ZEW
training_data	C03	M29	adrenal_gland_embryonic	H3K9me3	C03M29	ENCSR651IVN
training_data	C04	M29	amnion	H3K9me3	C04M29	ENCSR495GRN
training_data	C09	M29	CD4-positive_alpha-beta_memory_T_cell	H3K9me3	C09M29	ENCSR333VFQ
training_data	C12	M29	DND-41	H3K9me3	C12M29	ENCSR000ARZ
training_data	C13	M29	endocrine_pancreas	H3K9me3	C13M29	ENCSR849NQE
training_data	C14	M29	ES-I3	H3K9me3	C14M29	ENCSR895IWH
training_data	C18	M29	H9	H3K9me3	C18M29	ENCSR972SMV
training_data	C20	M29	heart_left_ventricle	H3K9me3	C20M29	ENCSR000XAA
training_data	C23	M29	IMR-90	H3K9me3	C23M29	ENCSR055ZZY
training_data	C24	M29	K562	H3K9me3	C24M29	ENCSR000APE
training_data	C27	M29	mesenchymal_stem_cell	H3K9me3	C27M29	ENCSR746CUY
training_data	C32	M29	neural_stem_progenitor_cell	H3K9me3	C32M29	ENCSR391WDE
training_data	C34	M29	OCI-LY7	H3K9me3	C34M29	ENCSR389WWC
training_data	C36	M29	peripheral_blood_mononuclear_cell	H3K9me3	C36M29	ENCSR980XMX
training_data	C45	M29	testis	H3K9me3	C45M29	ENCSR376JOC
training_data	C46	M29	trophoblast_cell	H3K9me3	C46M29	ENCSR044WCY
training_data	C18	M30	H9	H3T11ph	C18M30	ENCSR957GYL
training_data	C46	M31	trophoblast_cell	H4K12ac	C46M31	ENCSR960JPH
training_data	C23	M32	IMR-90	H4K20me1	C23M32	ENCSR804SRO
training_data	C24	M32	K562	H4K20me1	C24M32	ENCSR000AKX
training_data	C25	M32	KMS-11	H4K20me1	C25M32	ENCSR790QWJ
training_data	C17	M33	H1-hESC	H4K5ac	C17M33	ENCSR675FLJ
training_data	C18	M33	H9	H4K5ac	C18M33	ENCSR554TZE
training_data	C23	M33	IMR-90	H4K5ac	C23M33	ENCSR706RRA
training_data	C17	M34	H1-hESC	H4K8ac	C17M34	ENCSR891KGZ
training_data	C18	M34	H9	H4K8ac	C18M34	ENCSR367JIO
training_data	C27	M34	mesenchymal_stem_cell	H4K8ac	C27M34	ENCSR350YQC
training_data	C32	M34	neural_stem_progenitor_cell	H4K8ac	C32M34	ENCSR277JAU
training_data	C46	M34	trophoblast_cell	H4K8ac	C46M34	ENCSR888MKB
training_data	C17	M35	H1-hESC	H4K91ac	C17M35	ENCSR858BOF
training_data	C23	M35	IMR-90	H4K91ac	C23M35	ENCSR164RFI
training_data	C27	M35	mesenchymal_stem_cell	H4K91ac	C27M35	ENCSR509MHV
training_data	C32	M35	neural_stem_progenitor_cell	H4K91ac	C32M35	ENCSR260CXF
validation_data	C03	M02	adrenal_gland_embryonic	DNase-seq	C03M02	ENCSR080PZL
validation_data	C34	M02	OCI-LY7	DNase-seq	C34M02	ENCSR489NAM
validation_data	C50	M02	vagina	DNase-seq	C50M02	ENCSR437AYW
validation_data	C23	M03	IMR-90	H2AFZ	C23M03	ENCSR124DYB
validation_data	C27	M03	mesenchymal_stem_cell	H2AFZ	C27M03	ENCSR526NKM
validation_data	C17	M04	H1-hESC	H2AK5ac	C17M04	ENCSR703KXH
validation_data	C23	M07	IMR-90	H2BK12ac	C23M07	ENCSR523ENE
validation_data	C32	M08	neural_stem_progenitor_cell	H2BK15ac	C32M08	ENCSR123JZO
validation_data	C46	M10	trophoblast_cell	H2BK5ac	C46M10	ENCSR213TIR
validation_data	C32	M12	neural_stem_progenitor_cell	H3K14ac	C32M12	ENCSR687EBF
validation_data	C27	M13	mesenchymal_stem_cell	H3K18ac	C27M13	ENCSR604THF
validation_data	C04	M16	amnion	H3K27ac	C04M16	ENCSR430RVP
validation_data	C12	M16	DND-41	H3K27ac	C12M16	ENCSR000AQW
validation_data	C48	M16	urinary_bladder	H3K27ac	C48M16	ENCSR054BKO
validation_data	C10	M17	chorion	H3K27me3	C10M17	ENCSR241JLU
validation_data	C16	M17	GM06990	H3K27me3	C16M17	ENCSR000DQU
validation_data	C24	M17	K562	H3K27me3	C24M17	ENCSR000EWB
validation_data	C36	M18	peripheral_blood_mononuclear_cell	H3K36me3	C36M18	ENCSR162MGR
validation_data	C46	M18	trophoblast_cell	H3K36me3	C46M18	ENCSR038OIN
validation_data	C47	M18	upper_lobe_of_left_lung	H3K36me3	C47M18	ENCSR869GBP
validation_data	C17	M19	H1-hESC	H3K4ac	C17M19	ENCSR130EML
validation_data	C09	M20	CD4-positive_alpha-beta_memory_T_cell	H3K4me1	C09M20	ENCSR887ESB
validation_data	C13	M20	endocrine_pancreas	H3K4me1	C13M20	ENCSR817QHX
validation_data	C32	M20	neural_stem_progenitor_cell	H3K4me1	C32M20	ENCSR254NLC
validation_data	C18	M21	H9	H3K4me2	C18M21	ENCSR730POX
validation_data	C25	M21	KMS-11	H3K4me2	C25M21	ENCSR806XIU
validation_data	C46	M21	trophoblast_cell	H3K4me2	C46M21	ENCSR941QJQ
validation_data	C02	M22	adrenal_gland	H3K4me3	C02M22	ENCSR234YIU
validation_data	C20	M22	heart_left_ventricle	H3K4me3	C20M22	ENCSR901SIL
validation_data	C45	M22	testis	H3K4me3	C45M22	ENCSR611DJQ
validation_data	C27	M24	mesenchymal_stem_cell	H3K79me1	C27M24	ENCSR594AQO
validation_data	C18	M25	H9	H3K79me2	C18M25	ENCSR188GJE
validation_data	C24	M25	K562	H3K79me2	C24M25	ENCSR000APD
validation_data	C31	M25	NCI-H929	H3K79me2	C31M25	ENCSR339FOO
validation_data	C23	M26	IMR-90	H3K9ac	C23M26	ENCSR219MYH
validation_data	C25	M26	KMS-11	H3K9ac	C25M26	ENCSR521AIV
validation_data	C27	M26	mesenchymal_stem_cell	H3K9ac	C27M26	ENCSR701KJD
validation_data	C17	M29	H1-hESC	H3K9me3	C17M29	ENCSR883AQJ
validation_data	C29	M29	myoepithelial_cell_of_mammary_gland	H3K9me3	C29M29	ENCSR241PXI
validation_data	C37	M29	prostate	H3K9me3	C37M29	ENCSR133QBG
validation_data	C12	M32	DND-41	H4K20me1	C12M32	ENCSR000ARC
validation_data	C17	M32	H1-hESC	H4K20me1	C17M32	ENCSR728SZE
validation_data	C34	M32	OCI-LY7	H4K20me1	C34M32	ENCSR747ZDF
validation_data	C23	M34	IMR-90	H4K8ac	C23M34	ENCSR444TMC
validation_data	C46	M35	trophoblast_cell	H4K91ac	C46M35	ENCSR371FHD
blind_data	C12	M01	DND-41	ATAC-seq	C12M01	ENCSR660WSB
blind_data	C31	M01	NCI-H929	ATAC-seq	C31M01	ENCSR382LBS
blind_data	C38	M01	RWPE2	ATAC-seq	C38M01	ENCSR080SNF
blind_data	C12	M02	DND-41	DNase-seq	C12M02	ENCSR903SKE
blind_data	C31	M02	NCI-H929	DNase-seq	C31M02	ENCSR090SMP
blind_data	C38	M02	RWPE2	DNase-seq	C38M02	ENCSR306BHE
blind_data	C06	M16	BMEC	H3K27ac	C06M16	ENCSR111QCU
blind_data	C19	M16	HAP-1	H3K27ac	C19M16	ENCSR131DVD
blind_data	C22	M16	HL-60	H3K27ac	C22M16	ENCSR919WLM
blind_data	C31	M16	NCI-H929	H3K27ac	C31M16	ENCSR368CYW
blind_data	C39	M16	SJCRH30	H3K27ac	C39M16	ENCSR769CSE
blind_data	C40	M16	SJSA1	H3K27ac	C40M16	ENCSR349VAW
blind_data	C51	M16	WERI-Rb-1	H3K27ac	C51M16	ENCSR764HZU
blind_data	C05	M17	BE2C	H3K27me3	C05M17	ENCSR780XZD
blind_data	C06	M17	BMEC	H3K27me3	C06M17	ENCSR032CAS
blind_data	C19	M17	HAP-1	H3K27me3	C19M17	ENCSR891YFI
blind_data	C22	M17	HL-60	H3K27me3	C22M17	ENCSR198IHT
blind_data	C28	M17	MG63	H3K27me3	C28M17	ENCSR804JFU
blind_data	C38	M17	RWPE2	H3K27me3	C38M17	ENCSR784MON
blind_data	C39	M17	SJCRH30	H3K27me3	C39M17	ENCSR022MBN
blind_data	C40	M17	SJSA1	H3K27me3	C40M17	ENCSR564OSQ
blind_data	C51	M17	WERI-Rb-1	H3K27me3	C51M17	ENCSR967DBV
blind_data	C05	M18	BE2C	H3K36me3	C05M18	ENCSR114YOX
blind_data	C06	M18	BMEC	H3K36me3	C06M18	ENCSR587VHH
blind_data	C19	M18	HAP-1	H3K36me3	C19M18	ENCSR121CWP
blind_data	C28	M18	MG63	H3K36me3	C28M18	ENCSR380ORO
blind_data	C38	M18	RWPE2	H3K36me3	C38M18	ENCSR115IRD
blind_data	C39	M18	SJCRH30	H3K36me3	C39M18	ENCSR753TAU
blind_data	C40	M18	SJSA1	H3K36me3	C40M18	ENCSR643QXU
blind_data	C51	M18	WERI-Rb-1	H3K36me3	C51M18	ENCSR354XIL
blind_data	C05	M20	BE2C	H3K4me1	C05M20	ENCSR874NDX
blind_data	C07	M20	Caco-2	H3K4me1	C07M20	ENCSR061UOM
blind_data	C19	M20	HAP-1	H3K4me1	C19M20	ENCSR450JTP
blind_data	C38	M20	RWPE2	H3K4me1	C38M20	ENCSR161GUA
blind_data	C39	M20	SJCRH30	H3K4me1	C39M20	ENCSR414OEF
blind_data	C40	M20	SJSA1	H3K4me1	C40M20	ENCSR590ZSL
blind_data	C51	M20	WERI-Rb-1	H3K4me1	C51M20	ENCSR614NUF
blind_data	C19	M22	HAP-1	H3K4me3	C19M22	ENCSR882CQE
blind_data	C28	M22	MG63	H3K4me3	C28M22	ENCSR579SNM
blind_data	C38	M22	RWPE2	H3K4me3	C38M22	ENCSR297ONS
blind_data	C39	M22	SJCRH30	H3K4me3	C39M22	ENCSR986FPJ
blind_data	C40	M22	SJSA1	H3K4me3	C40M22	ENCSR214NMO
blind_data	C05	M29	BE2C	H3K9me3	C05M29	ENCSR444YIP
blind_data	C07	M29	Caco-2	H3K9me3	C07M29	ENCSR401WUV
blind_data	C19	M29	HAP-1	H3K9me3	C19M29	ENCSR460TQV
blind_data	C28	M29	MG63	H3K9me3	C28M29	ENCSR744EKG
blind_data	C31	M29	NCI-H929	H3K9me3	C31M29	ENCSR728YXC
blind_data	C38	M29	RWPE2	H3K9me3	C38M29	ENCSR785DEU
blind_data	C39	M29	SJCRH30	H3K9me3	C39M29	ENCSR782BWI
blind_data	C40	M29	SJSA1	H3K9me3	C40M29	ENCSR482XTC
blind_data	C51	M29	WERI-Rb-1	H3K9me3	C51M29	ENCSR371OZG
